# *Toxoplasma gondii* requires its plant-like heme biosynthesis pathway for infection

**DOI:** 10.1101/753863

**Authors:** Amy Bergmann, Katherine Floyd, Melanie Key, Carly Dameron, Kerrick C. Rees, Daniel C. Whitehead, Iqbal Hamza, Zhicheng Dou

**Affiliations:** Department of Biological Sciences, Clemson University, Clemson, South Carolina, USA 29634; Department of Chemistry, Clemson University, Clemson, South Carolina, USA 29634; Department of Animal and Avian Sciences, University of Maryland, College Park, Maryland, USA 20742; Department of Cell Biology and Molecular Genetics, University of Maryland, College Park, Maryland, USA 20742

## Abstract

Heme, an iron-enclosed organic ring, is essential for virtually all living organisms by serving as a prosthetic group in proteins that function in diverse cellular activities ranging from diatomic gas transport and detection to mitochondrial respiration to detoxification. Cellular heme levels in microbial pathogens can be a composite of endogenous *de novo* synthesis or exogenous uptake of heme or heme synthesis intermediates^1,2^. Intracellular pathogenic microbes switch routes for heme supply when heme availability in their replicative environment fluctuates through infections^2^. Here, we show that the *Toxoplasma gondii*, an obligate intracellular human pathogen, encodes a functional heme biosynthesis pathway. A chloroplast-derived organelle, termed apicoplast, is involved in the heme production. Genetic and chemical manipulation revealed that *de novo* heme production is essential for *T. gondii* intracellular growth and pathogenesis. Surprisingly, the herbicide oxadiazon significantly impaired *Toxoplasma* growth, consistent with phylogenetic analyses that show *T. gondii* protoporphyrinogen oxidase is more closely related to plants than mammals. We further improve upon this inhibition by 15-to 25-fold with two oxadiazon derivatives, providing therapeutic proof that *Toxoplasma* heme biosynthesis is a druggable target. As *T. gondii* has been used to model other apicomplexan parasites^3^, our study underscores the utility of targeting heme biosynthesis in other pathogenic apicomplexans.
