## Supplementary tables for "*Toxoplasma gondii* requires its plant-like heme biosynthesis pathway for infection": Table S1. Strains used in the study.xlsx

### Sheet: Sheet1
Table 1. Parasite strains used in this study
Name	Genetic background	Comments
WT	RH∆ku80∆hxg	Requested from the Carruthers Lab, not generated in this study
WT::NLuc	RH∆ku80∆hxg::NLuc	Expressed NanoLuc luciferase in WT parasites
TaTi∆ku80	RH∆ku80∆hxg::TaTi	Requested from the Striepen Lab, not generated in this study. It was used to generate the TgFECH knockdown strain.
∆alas::NLuc	RH∆ku80∆hxg∆alas::NLuc	Expressed NanoLuc luciferase in ∆alas parasites
∆alasALAS::NLuc	RH∆ku80∆hxg∆alas::TgALAS::NLuc	Expressed NanoLuc luciferase in ∆alasALAS parasites
∆cpox	RH∆ku80∆hxg∆cpox	TgCPOX was deleted by double crossover homologous recombination
∆cpoxCPOX	RH∆ku80∆hxg∆cpox::TgCPOX	Ectopic expression of a wildtype TgCPOX in ∆cpox for complementation
∆cpox::NLuc	RH∆ku80∆hxg∆cpox::NLuc	Expressed NanoLuc luciferase in ∆cpox parasites
∆cpoxCPOX::NLuc	RH∆ku80∆hxg∆cpox::TgCPOX::NLuc	Expressed NanoLuc luciferase in ∆cpoxCPOX parasites
∆ppo	RH∆ku80∆hxg∆ppo	TgPPO was deleted by double crossover homologous recombination
∆ppoPPO	RH∆ku80∆hxg∆ppo::TgPPO	Ectopic expression of a wildtype TgPPO in ∆ppo for complementation
∆ppo::NLuc	RH∆ku80∆hxg∆ppo::NLuc	Expressed NanoLuc luciferase in ∆ppo parasites
∆ppoPPO::NLuc	RH∆ku80∆hxg∆ppo::TgPPO::NLuc	Expressed NanoLuc luciferase in ∆ppoPPO parasites
TaTi-TgFECH	RH∆ku80∆hxg::TaTi-pTgFECH-TgFECH-3xmyc	TgFECH gene was endogenously tagged with a 3xmyc epitope at its 3'-end in TaTi∆ku80 strain by CRISPR-Cas9 based genome editing technique
T7S4-TgFECH	RH∆ku80∆hxg::TaTi-pT7S4-TgFECH-3xmyc	The cognate promoter of TgFECH gene was swapped to a tetracycline-controlled T7S4 promoter in the TaTi-TgFECH strain.
TgALAS-3xHA	RH∆ku80∆hxgTgALAS-3xHA	TgALAS gene was endogenously tagged with a 3xHA epitope at its 3'-end by CRISPR-Cas9 based genome editing technique
TgPBGS-3xHA	RH∆ku80∆hxgTgPBGS-3xHA	TgPBGS gene was endogenously tagged with a 3xHA epitope at its 3'-end transiently by CRISPR-Cas9 based genome editing technique. The stable clone cannot be created.
TgCPOX-3xHA	RH∆ku80∆hxgTgCPOX-3xHA	TgCPOX gene was endogenously tagged with a 3xHA epitope at its 3'-end by CRISPR-Cas9 based genome editing technique
TgPPO-3xHA	RH∆ku80∆hxgTgPPO-3xHA	TgPPO gene was endogenously tagged with a 3xHA epitope at its 3'-end by CRISPR-Cas9 based genome editing technique
TgFECH-3xHA	RH∆ku80∆hxgTgFECH-3xHA	TgFECH gene was endogenously tagged with a 3xHA epitope at its 3'-end by CRISPR-Cas9 based genome editing technique
TgPBGD-3xmyc	RH∆ku80∆hxgTgPBGD-3xmyc	TgPBGD gene was endogenously tagged with a 3xmyc epitope at its 3'-end by CRISPR-Cas9 based genome editing technique
TgUROS-3xmyc	RH∆ku80∆hxgTgUROS-3xmyc	TgUROS gene was endogenously tagged with a 3xmyc epitope at its 3'-end by CRISPR-Cas9 based genome editing technique
TgUROD-3xmyc	RH∆ku80∆hxgTgUROD-3xmyc	TgUROD gene was endogenously tagged with a 3xmyc epitope at its 3'-end by CRISPR-Cas9 based genome editing technique
