## Supplementary tables for "*Toxoplasma gondii* requires its plant-like heme biosynthesis pathway for infection": Table S2. Yeast strains used in the study.xlsx

### Sheet: Sheet1
Table 2. Yeast strains used in this study
Name	Comments
WT	BY4741 strain, purchased from GE Healthcare Dharmacon Inc., (Catalog number: YSC 1048)
∆hem1	Genetic deletion of the entire coding sequence of hem1 gene in BY4741.
∆hem1::EV	Complementation of ∆hem1 with pXP318 empty vector.
∆hem1::TgALAS	Complementation of ∆hem1 with pXP318-TgALAS expression vector.
∆hem13	Genetic deletion of the entire coding sequence of hem13 gene in BY4741.
∆hem13::EV	Complementation of ∆hem13 with pXP318 empty vector.
∆hem13::TgCPOX	Complementation of ∆hem13 with pXP318-TgCPOX expression vector.
∆hem15	Genetic deletion of the entire coding sequence of hem15 gene in BY4741.
∆hem15::EV	Complementation of ∆hem15 with pXP318 empty vector.
∆hem15::TgFECH	Complementation of ∆hem15 with pXP318-TgFECH expression vector.
