## Supplementary tables for "*Toxoplasma gondii* requires its plant-like heme biosynthesis pathway for infection": Table S3. Primers used in the study.xlsx

### Sheet: Sheet1
Table S3. Primers used in the study
Name		Sequence	Comments
CUP 36	TgALASKO.BLE.Fwd	GCCTCCTCTCTCTCTGCGTTTCCTGCTCCCTTCATTCTCTGAAAGTCGAGTTCGAAGGCTGTAGTACTGG	forward primer for amplifying the repair template to knock out TgALAS
CUP 37	TgALASKO.BLE.Rev	TATTCAGTTTGAAATCTGTTGAGGTCCCAGCATTTTTAAACGCCCGCATCCGACTAAAACAACTGATAGC	reverse primer for amplifying the repair template to knock out TgALAS
CUP 38	TgALAS.sgRNA.Fwd	GCCTGGTGCGTCCGTCTCCGAGTTTTAGAGCTAGAAATAGC	forward primer for the generation of TgALAS guide RNA expression construct
P 464	sgRNA.Rev	AACTTGACATCCCCATTTACCAGAAGGCAAACACC	reverse primer for the generation of guide RNA expression construct used in the deletion of Toxoplasma genes
P 414	Ble.INT.Rev	CCACTCCGCGCGCTTCAGTGG	reverse primer for testing the integration of BLE cassette
P 415	Ble.INT.Fwd	ACATGGGTCAATACACAAGAC	forward primer for testing the integration of BLE cassette
CUP 41	TgALAS.5UTR.Fwd	ACGTTTGCAGGAGAGAGG	forward primer for testing the integration of BLE cassette in ∆alas mutant
CUP 42	TgALAS.3UTR.Rev	GACAAAGAACCTGGGGAACG	reverse primer for testing the integration of BLE cassette in ∆alas mutant
CUP 43	TgALAS.CDS.Fwd	TCCTTTCTACGTCGACTCTAAG	forward primer for testing the loss of TgALAS in ∆alas mutant
CUP 44	TgALAS.CDS.Rev	TGTTCAAGATCTGTCTCTGTGG	reverse primer for testing the loss of TgALAS in ∆alas mutant
P 465	TgCPOXKO.BLE.Fwd	GCGTTTTTCATGTTTCAGTCGATAACGCGTAAATCTCTTGGTGATACAGGTTCGAAGGCTGTAGTACTGG	forward primer for amplifying the repair template to knock out TgCPOX
P 466	TgCPOXKO.BLE.Rev	CCAAGCAACACAAAAATAACAGTGCGGAAATAAATGCTTTCCCGTGCAAGCCGACTAAAACAACTGATAGC	reverse primer for amplifying the repair template to knock out TgCPOX
P 598	TgCPOX.sgRNA.Fwd	GCACTTCCACAGTCTGTCCTCGTTTTAGAGCTAGAAATAGC	forward primer for the generation of TgCPOX guide RNA expression construct
P 467	5UTR for TgCPOX. Fwd	GGTGTCTTCAGCTGGTAACG	forward primer for testing the replacement of the TgCPOX coding sequence by the BLE resistance cassette
P 468	3UTR for TgCPOX. Rev	AGACGATTCACGCACTGTCG	reverse primer for testing the replacement of the TgCPOX coding sequence by the BLE resistance cassette
CUP 223	TgCPOX.CDS.Fwd	GACACGATGGATTCACAG	forward primer for testing the loss of TgCPOX in ∆cpox mutant
CUP 224	TgCPOX.CDS.Rev	CTCCAGAACGGTGGAATC	reverse primer for testing the loss of TgCPOX in ∆cpox mutant
CUP 195	TgPPOKO.BLE.Fwd	GCTTGTCAGATTTCCCCCTTCTGCACGCCCCTTGGTCCCGTCACTCCACCTTCGAAGGCTGTAGTACTGG	forward primer for amplifying the repair template to knock out TgPPO
CUP 196	TgPPOKO.BLE.Rev	ACTCTAACTTCATTCTTAGCATTACACTAAACTTCGCTCGGCACGCTACTCGACTAAAACAACTGATAGC	reverse primer for amplifying the repair template to knock out TgPPO
CUP 194	TgPPO.sgRNA.Fwd	GCCACTTGCTCGTCCATCTTCGTTTTAGAGCTAGAAATAGC	forward primer for the generation of TgPPO guide RNA expression construct
CUP 241	5UTR for TgPPO. Fwd	TCTGGGTCGAVACCACACGT	forward primer for testing the replacement of the TgPPO coding sequence by the BLE resistance cassette
CUP 242	3UTR for TgPPO. Rev	TCACGCTCCTTGCATTGCTG	reverse primer for testing the replacement of the TgPPO coding sequence by the BLE resistance cassette
CUP 239	TgPPO.CDS.F	GACGCAGCTGCTTCCTCTTC	forward primer for testing the loss of TgPPO in ∆ppo mutant
CUP 240	TgPPO.CDS.R	GTTCCGCACTGTCTGAGTT	reverse primer for testing the loss of TgPPO in ∆ppo mutant
CUP 526	TgALASCM.5UTR.Fwd	AAAACTCCCCAGGAAGACTCTATGTCAACAACCAGCTAATCGCGAGAAGTCGCGACACAGTG	forward primer for amplifying 1kb 5UTR region of TgALAS to create a TgALAS complementation construct
CUP 659	TgALASCM.5UTR.Rev	GACGCACCAGGCGAGACATCTCGACTTTCAGAGAATGAAG	reverse primer for amplifying 1kb 5UTR region of TgALAS to create a TgALAS complementation construct
CUP 658	TgALASCM.cDNA.Fwd	CTTCATTCTCTGAAAGTCGAGATGTCTCGCCTGGTGCGTC	forward primer for amplifying the CDS region of TgALAS to create a TgALAS complementation construct
CUP 661	TgALASCM.cDNA.Rev	GCATTTTTAAACGCCCGCATCCTAGGCGCGAACTTCGACG	reverse primer for amplifying the CDS region of TgALAS to create a TgALAS complementation construct
CUP 660	TgALAS.3UTR.F	CGTCGAAGTTCGCGCCTAGGATGCGGGCGTTTAAAAATGC	forward primer for amplifying 1kb 3UTR region of TgALAS to create a TgALAS complementation construct
CUP 527	TgALAS.comp.R	TCCGCTGATCAGAGAATTTCACGAACGCGGACAAGCTTATCGCCTCAAAGAGAAGTTGGGAAG	reverse primer for amplifying 1kb 3UTR region of TgALAS to create a TgALAS complementation construct
P 488	TgCPOXCM.5UTR.Fwd	AACCACGTTCTCCATGATAGCTGTACTCCACGAGTTGGACGACTGATTTAGTCGGCGCTATTTATCTTTCTGG	forward primer for amplifying 1kb 5UTR region of TgCPOX to create a TgCPOX complementation construct
P 489	TgCPOXCM.5UTR.Rev	CTGTTTTTTCTGTGAATCCATCGTGTCCCGGGTAGGCTGGAAACG	reverse primer for amplifying 1kb 5UTR region of TgCPOX to create a TgCPOX complementation construct
P 490	Ku80.TgCPOX.fwd2	GACACGATGGATTCACAGAAAAAACAGGTTTACCATCCGGACAAGG	forward primer for amplifying the CDS region of TgCPOX to create a TgCPOX complementation construct
P 491	Ku80.TgCPOX.Rev2	TCAAGCGTAATCTGGAACATCGTATGGGTAACAGCGCCTGGCACCGGTCTCTGTAGG	reverse primer for amplifying the CDS region of TgCPOX to create a TgCPOX complementation construct
P 492	Ku80.TgCPOX.fwd3	TACCCATACGATGTTCCAGATTACGCTTGAAACGCCTACCTTCCCCGAG	forward primer for amplifying 1kb 3UTR region of TgCPOX to create a TgCPOX complementation construct
P 493	Ku80.TgCPOX.rev3	CGTACGTACGGTGGCACGACGGCATTGGTCTCGTTTTCTCTGCAAAGAAACCTAGATAGTAATTTGCTGAGC	reverse primer for amplifying 1kb 3UTR region of TgCPOX to create a TgCPOX complementation construct
CUP 170	TgCPOXCM.HAremoval.Fwd	TGAAACGCCTACCTTCCCCGAG	forward primer for removal of the HA tag from the TgCPOX complementation plasmid
CUP 171	TgCPOXCM.HAremoval.Rev	ACAGCGCCTGGCACCGGTCTC	reverse primer for removal of the HA tag from the TgCPOX complementation plasmid
CUP 314	TgPPOCM.Fwd	AAAACTCCCCAGGAAGACTCTATGTCAACAACCAGCTAATTCTGGGTCGAVACCACACG	forward primer for amplifying the TgPPO cassette (5UTR, CDS, and 3UTR) to create a TgPPO complementation construct
CUP 315	TgPPOCM.Fwd	TCCGCTGATCAGAGAATTTCACGAACGCGGACAAGCTTATTCACGCTCCTTGCATTGCTG	reverse primer for amplifying the TgPPO cassette (5UTR, CDS, and 3UTR) to create a TgPPO complementation construct
CUP 348	TgFECH.sgRNA.Fwd	GTGCCTCATGACGACCACCCGTTTTAGAGCTAGAAATAGC	forward primer for the generation of TgFECH guide RNA expression construct
CUP 349	TgFECH.BLE.Fwd	GTTCGGCGTCGTGCCGCAGGTGCCGCGTCCACTTGCCCAAGCTTCCAAGATTCGAAGGCTGTAGTACTGG	forward primer for amplifying the repair template to knock out TgFECH
CUP 350	TgFECH.BLE.Rev	CCAACTCACATCCTGAACGAGTGTTTCTGCACTCTGTCGGCCCATTCTGCCGACTAAAACAACTGATAGC	forward primer for amplifying the repair template to knock out TgFECH
CUP 363	TgFECH.5UTR.Fwd	GTGTTAAAACGGTGCGAG	forward primer for testing the integration of BLE cassette in ∆fech mutant
CUP 364	TgFECH.3UTR.Rev	GCTATTGCAAACACGCCT	reverse primer for testing the integration of BLE cassette in ∆fech mutant
CUP 365	TgFECH.CDS.Fwd	ACCTTGGCAGACATTTGC	forward primer for testing the loss of TgFECH in ∆fech mutant
CUP 366	TgFECH.CDS.Rev	TACCTCATGGCCATCAGG	reverse primer for testing the loss of TgFECH in ∆fech mutant
CUP 713	TgFECH.Tag.Fwd	TGACGGACTGGCTAAAACTGATGGTGCCGCTGGAAGGGGAAAAAAACCCTATTAAAATTGGAAGTGGAGGACGG	forward primer for amplifying the 3xmyc epitope tag and a chloramphenicol resistance cassette to epitope-tag TgFECH at its C-terminus.
CUP 739	TgFeCH.Tag.Rev	CCAACTCACATCCTGAACGAGTGTTTCTGCACTCTGTCGGCCCATTCTGCGCTCTAGAACTAGTGGATC	reverse primer for amplifying the 3xmyc epitope tag and a chloramphenicol resistance cassette to epitope-tag TgFECH at its C-terminus.
CUP 736	DT7S1.TgFECH.Fwd	TCAAAGCAACGCAGTGCGGCCGCCGCGTCTCGTGCGGATGAGGTAGTCTCCGTACCATATGCGTGACTTTCC	forward primer of amplifying the DHFR-T7S4 fragment to replace the cognate promoter of TgFECH with a T7S4 promoter
CUP 738	DT7S1.TgFECH.Rev	GCCGCTGTCTCTAGGGCTCCGCAGAGCCGCGTCAGAACGTCGTGCCTCATTTTGGCAGATCTGGTTGAAGACAGACG	reverse primer of amplifying the DHFR-T7S4 fragment to replace the cognate promoter of TgFECH with a T7S4 promoter
CUP 662	TgALAS.sgRNA.Fwd	GTTTTTAAACGCCCGCATCCTGTTTTAGAGCTAGAAATAGC	forward primer for the generation of TgALAS guide RNA expression construct
CUP 663	TgALAS.3xHA.Fwd	AGGGTGAAGCGGTAGGAGTCGCGTCTCGGGGTCGCGTCGAAGTTCGCGCCATTAAAATTGGAAGTGGAGGACGGG	forward primer for the epitope-tagging of TgALAS with 3xHA epitope at its C-terminus
CUP 664	TgALAS.3xHA.Rev	ATATTCAGTTTGAAATCTGTTGAGGTCCCAGCATTTTTAAACGCCCGCATGCTCTAGAACTAGTGGATCGATCC	reverse primer for the epitope-tagging of TgALAS with 3xHA epitope at its C-terminus
CUP 789	TgPBGS.sgRNA	GTACAGAACCCTGCTACTAAAGTTTTAGAGCTAGAAATAGC	forward primer for the generation of TgPBGS guide RNA expression construct
CUP 790	TgPBGS.Tag.F	GGATGGTCGAGGACATGAAAGGAACGCAGAAGTTTACAGAACCCTGCTACATTAAAATTGGAAGTGGAGGACGG	forward primer for the epitope-tagging of TgPBGS with 3xmyc epitope at its C-terminus
CUP 791	TgPBGS.Tag.R	GGGGAAAGCCGAAGGCGATGACATGTCCTATCCCCTTTCTTCTCGTCCGTGCTCTAGAACTAGTGGATC	reverse primer for the epitope-tagging of TgPBGS with 3xmyc epitope at its C-terminus
CUP 792	TgPBGD.sgRNA	GCAGCGCCGGCTGTCGTGCAGGTTTTAGAGCTAGAAATAGC	forward primer for the generation of TgPBGD guide RNA expression construct
CUP 793	TgPBGD.Tag.F	CGCAGATCAAAAAGCATGTCACTGAAGGTTGGAAGAATTTGAAAACGTTGATTAAAATTGGAAGTGGAGGACGG	forward primer for the epitope-tagging of TgPBGD with 3xmyc epitope at its C-terminus
CUP 794	TgPBGD.Tag.R	GTTTTGGCCTGTGGCTCGAGTCGGCTTCTGGAACAGCGCCGGCTGTCGTGGCTCTAGAACTAGTGGATC	reverse primer for the epitope-tagging of TgPBGD with 3xmyc epitope at its C-terminus
CUP 795	TgUROS.sgRNA	GAGACGCCGAAGAAGTAAATGTTTTAGAGCTAGAAATAGC	forward primer for the generation of TgUROS guide RNA expression construct
CUP 796	TgUROS.Tag.F	CTGTAGAGTCACACGCGATAGGCTCGAGCCCTAGAGAGACGCCGAAGAAGATTAAAATTGGAAGTGGAGGACGG	forward primer for the epitope-tagging of TgUROS with 3xmyc epitope at its C-terminus
CUP 797	TgUROS.Tag.R	CCGGAAACAGACAATGAGAAAACCGGAGAAAAAACATTTCATGAACCCATGCTCTAGAACTAGTGGATC	reverse primer for the epitope-tagging of TgUROS with 3xmyc epitope at its C-terminus
CUP 798	TgUROD.sgRNA	GTGCTTCTCTTCAAACTGTTGGTTTTAGAGCTAGAAATAGC	forward primer for the generation of TgUROD guide RNA expression construct
CUP 799	TgUROD.Tag.F	TTCGGCGGCTTACATTCGAGAACTCCGCGGGGAGGGCCAAGATACCTCAACAGTTATTAAAATTGGAAGTGGAGGACGG	forward primer for the epitope-tagging of TgUROD with 3xmyc epitope at its C-terminus
CUP 800	TgUROD.Tag.R	TGTAAACGCGTGCTCCCCCAGTAAGTCACTCGTTCCTTTTCTGCTTCTCTGCTCTAGAACTAGTGGATC	reverse primer for the epitope-tagging of TgUROD with 3xmyc epitope at its C-terminus
P 430	TgCPOX.HA3.LIC.Fwd	TACTTCCAATCCAATTTAGCTAGACAGTTGTAGTGCTTTTCG	forward primer for the epitope-tagging of TgCPOX with 3xHA epitope at its C-terminus by LIC cloning
P 431	TgCPOX.HA3.LIC.Rev	TCCTCCACTTCCAATTTTAGCACAGCGCCTGGCACCGGTCTC	reverse primer for the epitope-tagging of TgCPOX with 3xHA epitope at its C-terminus by LIC cloning
CUP 665	TgPPO.sgRNA.F	GTCGCTCGGCACGCTACTTCAGTTTTAGAGCTAGAAATAGC	forward primer for the generation of TgPPO guide RNA expression construct
CUP 666	TgPPO.3xHA.F	CCGGCCTTCGTTTGACCGCCAGTGCGATCCGACGAGGCGAGTTCGAACCGATTAAAATTGGAAGTGGAGGACGG	forward primer for the epitope-tagging of TgPPO with 3xHA epitope at its C-terminus
CUP 667	TgPPO.3xHA.R	ACTCTAACTTCATTCTTAGCATTACACTAAACTTCGCTCGGCACGCTACTGCTCTAGAACTAGTGGATCGATCC	reverse primer for the epitope-tagging of TgPPO with 3xHA epitope at its C-terminus
CUP 714	TgFech.3xHA.R	CCAACTCACATCCTGAACGAGTGTTTCTGCACTCTGTCGGCCCATTCTGCGCTCTAGAACTAGTGGATCGATCC	reverse primer for the epitope-tagging of TgFECH with 3xHA epitope at its C-terminus. It pairs with CUP 713 for PCR.
CUP 528	TgALAS.pXP318.Fwd	GTCGCGTCGAAGTTCGCGCCCCTAGGTACCCGTACGACGTCC	forward primer for amplifying the pXP318 plasmid to serve as a backbone for producing the yeast TgALAS expression construct by Gibson assembly
CUP 529	TgALAS.pXP318.Rev	GGACGCACCAGGCGAGACATTTTTTTGTAATTAAAACTTAGATTAGATTGCTATGCTTTCT	reverse primer for amplifying the pXP318 plasmid to serve as a backbone for producing the yeast TgALAS expression construct by Gibson assembly
CUP 530	TgALAS.yeast.Fwd	TAAGTTTTAATTACAAAAAAATGTCTCGCCTGGTGCGTCCGTC	forward primer for amplifying the coding sequence of Toxoplasma ALAS to serve as an insert for producing the yeast TgALAS expression construct by Gibson assembly
CUP 531	TgALAS.yeast.Rev	ACGTCGTACGGGTACCTAGGGGCGCGAACTTCGACGCGACC	reverse primer for amplifying the coding sequence of Toxoplasma ALAS to serve as an insert for producing the yeast TgALAS expression construct by Gibson assembly
CUP 285	TgCPOX.SpeI.Fwd	CAAAACTAGTAAAAAAATGGATTCACAGAAAAAACAGG	forward primer for amplifying the coding sequence of Toxoplasma CPOX to serve as an insert for producing the yeast TgCPOX expression construct by restriction endonuclease-based cloning
CUP 286	TgCPOX.XhoI.Rev	AAAACTCGAGTCAACAGCGCCTGGCACCGGTCTC	reverse primer for amplifying the coding sequence of Toxoplasma CPOX to serve as an insert for producing the yeast TgCPOX expression construct by restriction endonuclease-based cloning
CUP 715	pXP318.TgFeCH.Fwd	GCAATCTAATCTAAGTTTTAATTACAAAACTAGTAAAAAAATGAGGCACGACGTTCTGAC	forward primer for amplifying the coding sequence of Toxoplasma FECH to serve as an insert for producing the yeast TgFECH expression construct by Gibson assembly
CUP 716	pXP318.TgFeCH.Rev	CGTGAATGTAAGCGTGACATAACTAATTACATGACTCGAGTCAAGGGTTTTTTTCCCCTTCCAGC	reverse primer for amplifying the coding sequence of Toxoplasma FECH to serve as an insert for producing the yeast TgFECH expression construct by Gibson assembly
CUP 690	pXP318vec.Fwd	CTCGAGTCATGTAATTAGTTATGTCACGCTTAC	forward primer for amplifying the pXP318 plasmid to serve as a backbone for producing the yeast TgFECH expression construct by Gibson assembly
CUP 691	pXP318vec.Rev	TTTTTTACTAGTTTTGTAATTAAAACTTAGATTAGATTGCTATGC	reverse primer for amplifying the pXP318 plasmid to serve as a backbone for producing the yeast TgFECH expression construct by Gibson assembly
CUP 333	TgACT1.RTPCR.Fwd	CCGCCGAGAAGGAAATCG	RT PCR forward primer for TgActin
CUP 334	TgACT1.RTPCR.Rev	GAATCGCTCGTTGCCAACG	RT PCR reverse primer for TgActin
CUP368	TgALAS.RTPCR.Fwd	TGGGTCAGAACCCAGTCG	RT PCR forward primer for TgALAS
CUP369	TgALAS.RTPCR.Rev	CCAAAGTCGACAGCGTCG	RT PCR reverse primer for TgALAS
CUP370	TgPBGS.RTPCR.Fwd	GGAGCTGTACCACGGAGC	RT PCR forward primer for TgPBGS
CUP371	TgPBGS.RTPCR.Rev	GAACGGCTTGGGAGCACC	RT PCR reverse primer for TgPBGS
CUP372	TgPBGD.RTPCR.Fwd	GACTCGCTCTCAGGTTCC	RT PCR forward primer for TgPBGD
CUP373	TgPBGD.RTPCR.Rev	GCCTGTCGTCTGCATAGG	RT PCR reverse primer for TgPBGD
CUP374	TgUROS.RTPCR.Fwd	CGCCTGCTTGAAGAGTGC	RT PCR forward primer for TgUROS
CUP375	TgUROS.RTPCR.Rev	CAGCAGACCTTCCTTCGC	RT PCR reverse primer for TgUROS
CUP376	TgUROD.RTPCR.Fwd	ACAGAAGAGCGCGACAGC	RT PCR forward primer for TgUROD
CUP377	TgUROD.RTPCR.Rev	AGCCGTCCTCTGTGATCG	RT PCR reverse primer for TgUROD
CUP 223	TgCPOX.RTPCR.Fwd	GACACGATGGATTCACAG	RT PCR forward primer for TgCPOX
CUP 224	TgCPOX.RTPCR.Rev	CTCCAGAACGGTGGAATC	RT PCR reverse primer for TgCPOX
CUP378	TgPPO.RTPCR.Fwd	CCCATCAGCGTGTTCTCG	RT PCR forward primer for TgPPO
CUP379	TgPPO.RTPCR.Rev	AGACGGCTACACGCTTGC	RT PCR reverse primer for TgPPO
CUP380	TgFECH.RTPCR.Fwd	CTGCAGTCTGCGTCATCC	RT PCR forward primer for TgFECH
CUP381	TgFECH.RTPCR.Rev	CACGTGCGACTGAGAAGC	RT PCR reverse primer for TgFECH
CUP 298	hem13KO.Fwd	ATCAAACATAGCAAACCGAACTCTTCGAACACAATTAAATACACATAAAGAGATCTGTTTAGCTTGCCTC	forward primer for amplifying the G418 resistance cassette to replace the hem13 gene in a haploid yeast strain by homolgous double crossover recombination
CUP 299	hem13KO.Rev	ATCATCATTGTCATTGAGATCATAAAATCGGTCTGCTAAAGAACCTTGAATCGATGAATTCGAGCTCGT	reverse primer for amplifying the G418 resistance cassette to replace the hem13 gene in a haploid yeast strain by homolgous double crossover recombination
CUP 300	hem13.int.Fwd	GGCTATATAAGGACACGG	forward primer for testing the integration of G418 resistance cassette in ∆hem13 mutant
CUP 301	hem13.int.Rev	TGCACGTACTGTGAACTTGC	reverse primer for testing the integration of G418 resistance cassette in ∆hem13 mutant
CUP 302	kanMX.Rev	CATTCGTGATTGCGCCTG	reverse primer for testing the integration of G418 resistance cassette in yeast gene knockout
CUP 303	kanMX.Fwd	GCATGGTTACTCACCACTG	forward primer for testing the integration of G418 resistance cassette in yeast gene knockout
CUP 705	hem15.int.Fwd	ATCTCCGCTGGCAATAGC	forward primer for testing the loss of hem15 gene in ∆hem15 mutant
CUP 706	hem15.int.Rev	GTCGGTTATGGCATCTGC	reverse primer for testing the loss of hem15 gene in ∆hem15 mutant
CUP519	hem1KO.Fwd	TAGTTGTTGTCCCTCAATAATCATAACAGTACTTAGGTTTTTTTTTCAGTAGATCTGTTTAGCTTGCCTC	forward primer for amplifying the G418 resistance cassette to replace the hem1 gene in a haploid yeast strain by homolgous double crossover recombination
CUP520	hem1KO.Rev	TTTACAAATTCCTTGTACCTCTATCTCAGCCCATGCATATATTGGTTGTTATCGATGAATTCGAGCTCG	reverse primer for amplifying the G418 resistance cassette to replace the hem1 gene in a haploid yeast strain by homolgous double crossover recombination
CUP 554	hem1.int.Fwd	GGTTGTGTGTTGCACCCTGC	forward primer for testing the integration of G418 resistance cassette in ∆hem1 mutant
CUP 555	hem1.int.Rev	CCACAACACGAACCTTCCAC	reverse primer for testing the integration of G418 resistance cassette in ∆hem1 mutant
CUP 561	Hem1.CDS.Fwd	CAAGGAGTTCCCCCTAGC	forward primer for testing the loss of hem1 gene in ∆hem1 mutant
CUP 560	hem1.CDS.Rev	ATCATGTCGACACGGTCC	reverse primer for testing the loss of hem1 gene in ∆hem1 mutant
CUP 696	hem15KO.Fwd	ATACCTGCTATTTGGACAAATTTAGCAGTAAAAAAAAGAACGTTTAAAGAAGATCTGTTTAGCTTGCCTC	forward primer for amplifying the G418 resistance cassette to replace the hem15 gene in a haploid yeast strain by homolgous double crossover recombination
CUP 697	hem15KO.Rev	ATAAATAAGAGAATATACTGATATTGAGATTGTGGGATGAATGGCCCTTAATCGATGAATTCGAGCTCG	reverse primer for amplifying the G418 resistance cassette to replace the hem15 gene in a haploid yeast strain by homolgous double crossover recombination
CUP 705	hem15.int.Fwd	ATCTCCGCTGGCAATAGC	forward primer for testing the integration of G418 resistance cassette in ∆hem15 mutant
CUP 706	hem15.int.Rev	GTCGGTTATGGCATCTGC	reverse primer for testing the integration of G418 resistance cassette in ∆hem15 mutant
CUP 703	hem15.cds.Fwd	AGTATCAAGCCACTGAGG	forward primer for testing the loss of hem15 gene in ∆hem15 mutant
CUP 704	hem15.cds.Rev	CCGGTGTTAACAACATCC	reverse primer for testing the loss of hem15 gene in ∆hem15 mutant
CUP 700	TgALAS.tag.int.Fwd	GACTGCGCGAGTGTGAAG	forward primer for testing the epitope integration at the C-terminus of TgALAS gene
CUP 701	TgPPO.tag.int.Fwd	ACAGCGCTGGGTTGACAC	forward primer for testing the epitope integration at the C-terminus of TgPPO gene
CUP 702	TgFECH.tag.int.Fwd	CGGCGAAGGTGAACTACG	forward primer for testing the epitope integration at the C-terminus of TgFECH gene
CUP 567	HA.Rev	GGATAGCCAGCGTAGTCC	reverse primer for testing the 3xHA epitope integration at the C-terminus of Toxoplasma gene
CUP 813	TgPBGS.tag.int.Fwd	CTGGAAGTCCTCAAGAGC	forward primer for testing the epitope integration at the C-terminus of TgPBGS gene
CUP 814	TgPBGD.tag.int.Fwd	ACAGAGCTCCGGTTTTGC	forward primer for testing the epitope integration at the C-terminus of TgPBGD gene
CUP 815	TgUROS.tag.int.Fwd	CACCGACAGGAGAAGAGG	forward primer for testing the epitope integration at the C-terminus of TgUROS gene
CUP 816	TgUROD.tag.int.Fwd	TACGCCGATTTGGTGTCG	forward primer for testing the epitope integration at the C-terminus of TgUROD gene
P 341	DHFR3UTR.Rev	TCGCTTTCGTTCTGATTGAC	reverse primer for testing the 3xmyc epitope integration at the C-terminus of Toxoplasma gene
CUP 727	hem13.cds.Fwd	GTTACCGACGGTGTCAAG	forward primer for testing the loss of hem13 gene in ∆hem13 mutant
CUP 728	hem13.cds.Rev	TTCTCTGGAACCAGGAGC	reverse primer for testing the loss of hem13 gene in ∆hem13 mutant
CUP 292	TEF1.seq.F	CAATTTCTCAAGTTTCAGTTTC	forward primer for testing the introduction of Toxoplasma heme biosynthetic gene orthologs in the corresponding yeast knockout
CUP 293	CYC1.seq.R	TAGGGACCTAGACTTCAG	reverse primer for testing the introduction of Toxoplasma heme biosynthetic gene orthologs in the corresponding yeast knockout
